# Propionic acid-related inhibition during anaerobic digestion: insights into methane production and microbial community adaptation

**DOI:** 10.1101/2025.05.26.656080

**Authors:** Xiaojun Liu, Chloé Soulard, Véronique Jamilloux, André Pauss, Laura André, Thierry Ribeiro, Sabrina Guérin-Rechdaoui, Vincent Rocher, Carlyne Lacroix, Chrystelle Bureau, Cédric Midoux, Olivier Chapleur, Ariane Bize, Céline Roose-Amsaleg

## Abstract

Propionic acid (HPr) accumulation is a major indicator of anaerobic digestion (AD) dysfunction, yet the relative contributions of acidity, undissociated HPr, and propionate ions (Pr⁻) to process inhibition remain poorly understood. We investigated these effects in mesophilic batch AD microcosms fed with municipal sewage sludge, using a comparative design involving HPr, sodium propionate (NaPr), NaCl, and HCl treatments across two series of experiments. While 20 mM HPr caused a 22% reduction in the maximal methane production rate, 81 mM HPr led to complete inhibition, with the initial pH dropping to 5.1. By contrast, 81 mM NaPr reduced methane production rate by only 40%, and 81 mM NaCl caused no inhibition, demonstrating that acidity is the dominant inhibitory factor, with Pr⁻ exerting a secondary concentration-dependent effect. *16S rRNA* gene amplicon sequencing revealed strong, compound-specific shifts in microbial community composition, affecting key functional groups including syntrophs and methanogenic archaea. The proportion of methanogens dropped from 2-3% in control reactors to less than 0.2% under 81 mM HPr, consistent with the observed methane production inhibition. Under HPr81, over 100 ASVs were differentially abundant compared to controls, a pattern largely shared with HCl-treated reactors, further confirming the predominant role of acidity. The number of differentially abundant ASVs was negatively correlated with methane production rates (R² = 0.97), underscoring the link between community reshaping and process impairment. These results provide a unifying framework for propionate inhibition in AD and suggest that microbial community profiling could serve as an early warning tool for process imbalance detection.
