## Supplementary file 4 for "Propionic acid-related inhibition during anaerobic digestion: insights into methane production and microbial community adaptation"

### Sheet: ASV_CC
CC	ASV	Nb duplicates	Taxonomic assignation	Phylum	Class	Order	Family	Genus	Species	Trend	More in HPr20	Less in HPr20	More in HPr81	Less in HPr81
CC1	ASV 9		Bacteria	Bacteroidota	Bacteroidia	Bacteroidales	Bacteroidaceae	Bacteroides	Multi-affiliation	COMPLEX more in HPr20, then control, then high concentrations, strong decrease over time (also in CC4)	1		1
CC1	ASV 7		Bacteria	Bacteroidota	Bacteroidia	Bacteroidales	Bacteroidetes vadinHA17	unknown genus	Multi-affiliation	COMPLEX more in control and HPr81		1
CC1	ASV 13		Bacteria	Bacteroidota	Bacteroidia	Bacteroidales	Bacteroidetes vadinHA17	unknown genus	unknown species	decrease according to the HPr concentration (more in contrôle, less in HPr81)		1		1
CC1	ASV 11		Bacteria	Bacteroidota	Bacteroidia	Bacteroidales	Dysgonomonadaceae	Proteiniphilum	Multi-affiliation	more in control and then HPr13		1		1
CC1	ASV 2		Bacteria	Bacteroidota	Bacteroidia	Bacteroidales	Prolixibacteraceae	unknown genus	unknown species	COMPLEX more in control and HPr81		1	1
CC1	ASV 10		Bacteria	Bacteroidota	Bacteroidia	Bacteroidales	Tannerellaceae	Macellibacteroides	Multi-affiliation	more in HPr81 and longer in HPr81			1
CC1	ASV 4		Bacteria	Bacteroidota	Bacteroidia	Sphingobacteriales	Lentimicrobiaceae	Lentimicrobium	Bacteroidetes bacterium ADurb.BinA012	more in HPr13 and HPr20	1
CC1	ASV 5		Bacteria	Chloroflexota	Anaerolineae	Anaerolineales	Anaerolineaceae	unknown genus	Multi-affiliation	more in control and HPr13		1		1
CC1	ASV 8		Bacteria	Candidatus Cloacimonadota	Candidatus Cloacimonadia	Candidatus Cloacimonadales	Candidatus Cloacimonadaceae	Candidatus Cloacimonas	metagenome	more in HPr81			1
CC1	ASV 1		Bacteria	Bacillota	Clostridia	Peptostreptococcales-Tissierellales	Sedimentibacteraceae	Sedimentibacter	unknown species	more in control		1		1
CC1	ASV 27		Bacteria	Pseudomonadota	Gammaproteobacteria	Burkholderiales	Comamonadaceae	Acidovorax	Multi-affiliation	COMPLEX decrease over time	1		1
CC1	ASV 24		Bacteria	Pseudomonadota	Gammaproteobacteria	Lysobacterales	Lysobacteraceae	Thermomonas	unknown species	increase according to the HPr concentration (more in HPr81 and HPr20)	1		1
CC1	ASV 3		Bacteria	Spirochaetota	Spirochaetia	Spirochaetales	Spirochaetaceae	unknown genus	unknown species	more in HPr13 and HPr20 at last time point only	1			1
CC2	ASV 140		Archaea	Halobacterota	Methanomicrobia	Methanomicrobiales	Methanospirillaceae	Methanospirillum	Multi-affiliation	almost absent in HPr81 (more abundant in control, especially at the last time point)		1		1
CC2	ASV 109		Bacteria	Bacteroidota	Bacteroidia	Bacteroidales	Marinifilaceae	unknown genus	unknown species	at day 2, more abundant in HPr13, then HPr20, then very few or none. Then very low. (Reaching more than 4%)	1
CC2	ASV 138		Bacteria	Bacteroidota	Bacteroidia	Bacteroidales	Paludibacteraceae	Paludibacter	unknown species	more abundant un HPr81 (much more)		1	1
CC2	ASV 275		Bacteria	Bacteroidota	Bacteroidia	Bacteroidales	Paludibacteraceae	unknown genus	metagenome	almost only in HPr81			1
CC2	ASV 60		Bacteria	Bacteroidota	Bacteroidia	Bacteroidales	Prevotellaceae	Prevotella	unknown species	more in HPr81 (only in HPr81, at late time points) (reaching 6%) (also in CC4)			1
CC2	ASV 255		Bacteria	Bacteroidota	Bacteroidia	Bacteroidales	Prevotellaceae	Prevotella	unknown species	almost only in HPr20 (and a little HPr13)	1
CC2	ASV 204		Bacteria	Bacteroidota	Bacteroidia	Bacteroidales	Tannerellaceae	Parabacteroides	unknown species	almost only in HPr20	1
CC2	ASV 169		Bacteria	Bacteroidota	Bacteroidia	Chitinophagales	Chitinophagaceae	Aurantisolimonas	unknown species	more in HPr81 (only in HPr81)			1
CC2	ASV 17		Bacteria	Bacteroidota	Bacteroidia	Sphingobacteriales	ST-12K33	unknown genus	metagenome	more in control, inhibited at low HPr concentration (also in CC3)		1		1
CC2	ASV 86		Bacteria	Campylobacterota	Epsilonproteobacteria	Campylobacterales	Arcobacteraceae	Arcobacter	Multi-affiliation	more in HPr81, totally absent in the control (also in CC3)	1		1
CC2	ASV 39		Bacteria	Thermodesulfobacteriota	Syntrophia	Syntrophales	Smithellaceae	Smithella	Multi-affiliation	COMPLEX - more in control and then HPr81 (also in CC3)		1		1
CC2	ASV 124		Bacteria	Bacillota	Bacilli	Lactobacillales	Carnobacteriaceae	Trichococcus	Multi-affiliation	more abundant in HPr81 (almost absent in other conditions)			1
CC2	ASV 95		Bacteria	Bacillota	Bacilli	Lactobacillales	Lactobacillaceae	Lactobacillus	Multi-affiliation	only in HPr81 (increasing, more than 3% at the end)			1
CC2	ASV 96		Bacteria	Bacillota	Clostridia	Lachnospirales	Lachnospiraceae	XBB1006	Multi-affiliation	absent in HPr81, then more abundant in HPr20 and HPr13 than control (reaching more than 3%)	1			1
CC2	ASV 75		Bacteria	Bacillota	Clostridia	Oscillospirales	Butyricicoccaceae	UCG-009	unknown species	more in HPr20 (reaching 4%) (also in CC3)	1
CC2	ASV 182		Bacteria	Bacillota	Clostridia	Oscillospirales	Oscillospiraceae	NK4A214 group	unknown species	only in HPr13 and HPr20	1
CC2	ASV 186		Bacteria	Bacillota	Clostridia	Oscillospirales	Oscillospiraceae	NK4A214 group	unknown species	more in HPr13 and HPr20, almost absent in other conditions	1
CC2	ASV 203		Bacteria	Bacillota	Clostridia	Oscillospirales	Oscillospiraceae	NK4A214 group	unknown species	only in HPr13 and HPr20 (more in HPr20)	1
CC2	ASV 243		Bacteria	Bacillota	Clostridia	Oscillospirales	Oscillospiraceae	NK4A214 group	unknown species	almost only in HPr20 (and a little HPr13)	1
CC2	ASV 93		Bacteria	Bacillota	Clostridia	Oscillospirales	Oscillospiraceae	UCG-002	unknown species	only in HPr13 and HPr20, absent or almost in HPr81 and control	1
CC2	ASV 191		Bacteria	Bacillota	Clostridia	Oscillospirales	Oscillospiraceae	UCG-005	unknown species	more in HPr13 and HPr20 (especially HPr20, almost absent in other conditions)	1
CC2	ASV 177		Bacteria	Bacillota	Negativicutes	Acidaminococcales	Acidaminococcaceae	unknown genus	unknown species	absent in HPr81, variability in the other conditions	1			1
CC2	ASV 262		Bacteria	Bacillota	Negativicutes	Veillonellales-Selenomonadales	Selenomonadaceae	Selenomonas	Multi-affiliation	only in HPr81			1
CC2	ASV 115		Bacteria	Myxococcota	Polyangia	Nannocystales	Nannocystaceae	Nannocystis	unknown species	only in HPr81, decreasing over time			1
CC2	ASV 168		Bacteria	Pseudomonadota	Gammaproteobacteria	Burkholderiales	Comamonadaceae	Brachymonas	Multi-affiliation	absent in HPr81, variability for the other conditions				1
CC2	ASV 58		Bacteria	Pseudomonadota	Gammaproteobacteria	Burkholderiales	Comamonadaceae	Hydrogenophaga	unknown species	more in HPr81 (also in CC3 and CC4)	1		1
CC2	ASV 89		Bacteria	Pseudomonadota	Gammaproteobacteria	Burkholderiales	Rhodocyclaceae	unknown genus	unknown species	only in HPr20 and increasing over time (reaching almost 6%) (also in CC4)	1
CC2	ASV 78		Bacteria	Pseudomonadota	Gammaproteobacteria	Burkholderiales	Rhodocyclaceae	Zoogloea	Multi-affiliation	more in HPr81 (only in HPr81)			1
CC2	ASV 184		Bacteria	Pseudomonadota	Gammaproteobacteria	Xanthomonadales	Rhodanobacteraceae	Dokdonella	unknown species	more in HPr81, almost absent in other conditions	1		1
CC2	ASV 386		Bacteria	Spirochaetota	Spirochaetia	Spirochaetales	Spirochaetaceae	Treponema	Treponema sp.	almost only in HPr20 and at late time points	1
CC2	ASV 82		Bacteria	Synergistota	Synergistia	Synergistales	Synergistaceae	unknown genus	unknown species	absent in HPr81, otherwise decreasing according to HPr concentration (also in CC3)		1		1
CC3	ASV 70		Bacteria	Bacteroidota	Bacteroidia	Bacteroidales	Paludibacteraceae	unknown genus	unknown species	more in HPr81, litlle in HPr20 and HPr13, barely detected in the control	1		1
CC3	ASV 193		Bacteria	Bacteroidota	Bacteroidia	Bacteroidales	Tannerellaceae	Parabacteroides	unknown species	more in HPr20, amost absent in other conditions except HPr13 at day 4	1
CC3	ASV 312		Bacteria	Bacteroidota	Bacteroidia	Sphingobacteriales	Lentimicrobiaceae	Lentimicrobium	iron-reducing bacterium enrichment culture clone HN105	more in control, and to a lesser extent in HPr13. Absent or barely detected in other conditions.		1		1
CC3	ASV 17	1	Bacteria	Bacteroidota	Bacteroidia	Sphingobacteriales	ST-12K33	unknown genus	metagenome	more in control, almost absent in other conditions (also in CC2)		1		1
CC3	ASV 86	1	Bacteria	Campylobacterota	Epsilonproteobacteria	Campylobacterales	Arcobacteraceae	Arcobacter	Multi-affiliation	none in control, almost only in HPr81 (also in CC2)	1		1
CC3	ASV 39	1	Bacteria	Thermodesulfobacteriota	Syntrophia	Syntrophales	Smithellaceae	Smithella	Multi-affiliation	COMPLEX - more in control and then HPr81 (also in CC2)		1		1
CC3	ASV 120		Bacteria	Thermodesulfobacteriota	Syntrophia	Syntrophales	Smithellaceae	Smithella	Multi-affiliation	COMPLEX - more in control, and to a lesser extent in HPr81		1		1
CC3	ASV 75	1	Bacteria	Bacillota	Clostridia	Oscillospirales	Butyricicoccaceae	UCG-009	unknown species	more in HPr20 followed by far by HPr13, almost none in the control and HPr81 (also in CC2)	1
CC3	ASV 83		Bacteria	Bacillota	Clostridia	Peptostreptococcales-Tissierellales	Peptostreptococcaceae	Acetoanaerobium	Multi-affiliation	more in control, strongly decreasing over time (almost COMPLEX, almost slightly more in HPr81, but not so significant) - also in CC4		1		1
CC3	ASV 31		Bacteria	Bacillota	Clostridia	Peptostreptococcales-Tissierellales	Sedimentibacteraceae	Sedimentibacter	unknown species	much less in HPr20 and HPr81 than in control and HPr13 (especially after day 2)		1		1
CC3	ASV 61		Bacteria	Bacillota	Clostridia	Peptostreptococcales-Tissierellales	Sedimentibacteraceae	Sedimentibacter	unknown species	more in control especially, and then in HPr13		1		1
CC3	ASV 239		Bacteria	Bacillota	Clostridia	Peptostreptococcales-Tissierellales	Sedimentibacteraceae	Sedimentibacter	unknown species	only in certain controls from day 4, except also present on day 7-one replicate HPr13		1		1
CC3	ASV 205		Bacteria	Bacillota	Negativicutes	Veillonellales-Selenomonadales	Veillonellaceae	Megasphaera	unknown species	much more in HPr81 from day 4, and totally absent in the control	1		1
CC3	ASV 88		Bacteria	Bacillota	Syntrophomonadia	Syntrophomonadales	Syntrophomonadaceae	Syntrophomonas	metagenome	much more in control from day 4, and also slightly in HPr13		1		1
CC3	ASV 176		Bacteria	Bacillota	Syntrophomonadia	Syntrophomonadales	Syntrophomonadaceae	Syntrophomonas	Syntrophomonas wolfei	more in control and to a lesser extent in HPr13, from day 4		1		1
CC3	ASV 38		Bacteria	Bacillota	Syntrophomonadia	Syntrophomonadales	Syntrophomonadaceae	Syntrophomonas	unknown species	much more in control, and then HPr13, than in HPr81 and HPr20		1		1
CC3	ASV 46		Bacteria	Bacillota	Syntrophomonadia	Syntrophomonadales	Syntrophomonadaceae	Syntrophomonas	unknown species	more in control and then HPr13		1		1
CC3	ASV 62		Bacteria	Bacillota	Syntrophomonadia	Syntrophomonadales	Syntrophomonadaceae	Syntrophomonas	unknown species	more in control and HPr13 than in HPr20 and HPr81		1		1
CC3	ASV 58	1	Bacteria	Pseudomonadota	Gammaproteobacteria	Burkholderiales	Comamonadaceae	Hydrogenophaga	unknown species	more in HPr81, absent in control from day 4 (also in CC2 and CC4)	1		1
CC3	ASV 64		Bacteria	Pseudomonadota	Gammaproteobacteria	Burkholderiales	Comamonadaceae	Multi-affiliation	Multi-affiliation	more in HPr81, low abundance in control (increasing almost progressively according to HPr concentration)	1		1
CC3	ASV 43		Bacteria	Pseudomonadota	Gammaproteobacteria	Burkholderiales	Methylophilaceae	unknown genus	unknown species	much less in control after day 4 included	1		1
CC3	ASV 152		Bacteria	Spirochaetota	Spirochaetia	Spirochaetales	Spirochaetaceae	unknown genus	unknown species	more in control and in HPr13, from day 4		1		1
CC3	ASV 82	1	Bacteria	Synergistota	Synergistia	Synergistales	Synergistaceae	unknown genus	unknown species	almost none in HPr81, otherwise decreasing according to HPr concentration (also in CC2)		1		1
CC4	ASV 9	1	Bacteria	Bacteroidota	Bacteroidia	Bacteroidales	Bacteroidaceae	Bacteroides	Multi-affiliation	decrease over time (see CC1)	1		1
CC4	ASV 131		Bacteria	Bacteroidota	Bacteroidia	Bacteroidales	Bacteroidaceae	Bacteroides	Multi-affiliation	decrease over time, absent in control from day 4 and in HPr13 from day 7	1		1
CC4	ASV 219		Bacteria	Bacteroidota	Bacteroidia	Bacteroidales	Bacteroidaceae	Bacteroides	Multi-affiliation	brief increase and then decrease over time				1
CC4	ASV 20		Bacteria	Bacteroidota	Bacteroidia	Bacteroidales	p-251-o5	unknown genus	unknown species	decrease over time (more in control and HPr13)		1		1
CC4	ASV 60	1	Bacteria	Bacteroidota	Bacteroidia	Bacteroidales	Prevotellaceae	Prevotella	unknown species	increase over time (more in HPr81, see CC2)			1
CC4	ASV 99		Bacteria	Bacteroidota	Bacteroidia	Bacteroidales	Tannerellaceae	Macellibacteroides	Multi-affiliation	decrease over time, except in HPr81	1		1
CC4	ASV 144		Bacteria	Bacteroidota	Bacteroidia	Flavobacteriales	Weeksellaceae	Cloacibacterium	Multi-affiliation	decrease over time (more in HPr81)	1		1
CC4	ASV 210		Bacteria	Bacillota	Clostridia	Clostridiales	Clostridiaceae	Multi-affiliation	Multi-affiliation	increase over time (more in HPr81)	1		1
CC4	ASV 188		Bacteria	Bacillota	Clostridia	Oscillospirales	Oscillospiraceae	NK4A214 group	unknown species	increase and then decrease over time (more in HPr13 and HPr20)	1
CC4	ASV 83	1	Bacteria	Bacillota	Clostridia	Peptostreptococcales-Tissierellales	Peptostreptococcaceae	Acetoanaerobium	Multi-affiliation	decrease over time (more in control, see CC3)		1		1
CC4	ASV 173		Bacteria	Bacillota	Clostridia	Peptostreptococcales-Tissierellales	Peptostreptococcaceae	Proteocatella	unknown species	decrease over time (absent in HPr81 from day 4)	1			1
CC4	ASV 253		Bacteria	Bacillota	Clostridia	unknown order	Hungateiclostridiaceae	Pseudobacteroides	unknown species	decrease over time (almost only in control at day 2, and then barely detected)		1		1
CC4	ASV 72		Bacteria	Bacillota	Clostridia	unknown order	Hungateiclostridiaceae	Saccharofermentans	unknown species	decrease over time (more in control and then HPr13)
CC4	ASV 232		Bacteria	Bacillota	Negativicutes	Veillonellales-Selenomonadales	Veillonellaceae	unknown genus	unknown species	increase over time (only in HPr81)			1
CC4	ASV 181		Bacteria	Pseudomonadota	Gammaproteobacteria	Aeromonadales	Aeromonadaceae	Aeromonas	Multi-affiliation	decrease over time
CC4	ASV 58	1	Bacteria	Pseudomonadota	Gammaproteobacteria	Burkholderiales	Comamonadaceae	Hydrogenophaga	unknown species	decrease over time (rather more in HPr81, see CC2 and CC3)	1		1
CC4	ASV 148		Bacteria	Pseudomonadota	Gammaproteobacteria	Burkholderiales	Neisseriaceae	Uruburuella	Multi-affiliation	decrease over time	1		1
CC4	ASV 89	1	Bacteria	Pseudomonadota	Gammaproteobacteria	Burkholderiales	Rhodocyclaceae	unknown genus	unknown species	increase over time (almost only in HPr20, see CC2)	1
CC4	ASV 167		Bacteria	Thermotogota	Thermotogae	Thermotogales	Fervidobacteriaceae	Fervidobacterium	unknown species	increase over time (a lot of variability, low abundances)	1		1
